# Conserved codon adaptation in highly expressed genes is associated with higher regularity in mRNA secondary structures

**DOI:** 10.1101/2020.11.23.393322

**Authors:** Mark G. Sterken, Ruud H.P. Wilbers, Pjotr Prins, Basten L. Snoek, George M. Giambasu, Erik Slootweg, Martijn H.M. Holterman, Johannes Helder, Jan E. Kammenga, Arjen Schots, Jaap Bakker, Lotte B. Westerhof

## Abstract

The redundancy of the genetic code allows for a regulatory layer to optimize protein synthesis by modulating translation and degradation of mRNAs. Patterns in synonymous codon usage in highly expressed genes have been studied in many species, but scarcely in conjunction with mRNA secondary structure. Here, we analyzed over 2,000 expression profiles covering a range of strains, treatments, and developmental stages of five model species (*Escherichia coli, Arabidopsis thaliana, Saccharomyces cerevisiae, Caenorhabditis elegans*, and *Mus musculus*). By comparative analyses of genes constitutively expressed at high and low levels, we revealed a conserved shift in codon usage and predicted mRNA secondary structures. Highly abundant transcripts and proteins, as well as high protein per transcript ratios, were consistently associated with less variable and shorter stretches of weak mRNA secondary structures (loops). Genome-wide recoding showed that codons with the highest relative increase in highly expressed genes, often C-ending and not necessarily the most frequent, enhanced formation of uniform loop sizes. Our results point at a general selective force contributing to the optimal expression of abundant proteins as less variable secondary structures promote regular ribosome trafficking with less detrimental collisions, thereby leading to an increase in mRNA stability and a higher translation efficiency.
