## Supplementary table S1 for "Conserved codon adaptation in highly expressed genes is associated with higher regularity in mRNA secondary structures"

### Sheet: Overview
	Arabidopsis	C. elegans	S. cerevisiae	mouse	E. coli
strains/ecotypes	8	14	13	9	7
samples	415	391	316	777	168
controls	101	109	211	565	105
papers	9	9	9	9	8
conditions/treatments	73	29	14	21	20
tissues	11	3	1	28	1
treatments:	different strains/mutants and tissues receiving the same experimental treatment are counted as a single treatment, all measurements in a time series are counted as a single treatment
additional remarks:	mouse Thorrez et al 2009 and Xue et al 2013 datasets do not include the control spots on the slide in their datasets
	E. coli expression values in Dong and Schellhorn 2009 dataset rounded to a single decimal and in Ito et al 2009 dataset rounded to two decimals

### Sheet: E. coli
			growth	growth	time	#	# control	GEO
Study	short experiment description	strain	temperature	medium	series	samples	samples	accession	remarks
Laubacher and Ades 2008	Transcription profiling of Escherichia coli treated with cefsulodin and mecillinam affecting the peptidoglycan layer	K12-MG1655	37°C	LB	yes	18	8	GSE10160 and GSE10159 (identical)	samples taken before cell growth slowed due to antibiotics, control: no antibiotics added
Dong and Schellhorn 2009	Global effect of RpoS on gene expression in pathogenic Escherichia coli	O157:H7-EDL933	37°C	LB	no	12	6	GSE17420	wt and rpoS mutant, sampled in stationary and exponential phase, control: wildtype, note: values in GSE file rounded to a single decimal
Ito et al 2009	Gene expression of E. coli at the outside and inside of biofilms	K12-MG1655 (pOX38Km)	37°C	MOPS minimal medium	no	12	12	GSE13589	4 stadia: inside and outside biofilm, stationary and exponential planktonic, note: values in GSE file rounded to two decimals
Jandu et al 2009	Transcription profiling of E. coli growth in the absence or presence of HEp-2 epithelial cells	O157:H7-CL56	37°C	minimal medium or Penassay broth	no	18	9	GSE14238	4 growth conditions: Pen. Broth, min. med, min. med with epithelial cells, min. med. With 5% CO2, control: Pen. Medium en minimal medium
Potrykus et al 2010	Transcription profiling of E. coli cells overexpressing GraL for short and long periods of time	K12-MG1655	37°C	LB	no	24	6	GSE15406 (GSE15404 and GSE15405 contain parts of this dataset)	samples taken 15 minutes after induction of GraL overexpression by IPTG but half the strains continuously overexpress GraL, wt-like strain and a ppGpp deficient cell (renders cell vulnerable to global regulators) both transformed with plasmids causing overexpression after induction or continuously, control plasmids with empty vectors, controls: wt-like strain with empty vector plasmids
Mensa et al 2011	E.coli response to Antimicrobial Arylamides	K12-D31	37°C	LB	yes	18	6	GSE31140	exposed to PMX 10070 or polymyxin, sampled after 20 and 60 min., control: no antimicrobial treatment
Sharma et al 2011	Design of an improved host platform for the over expression of recombinant proteins in Escherichia coli	K12-DH5α, BL-21 (DE3)	37°C	Terrific Broth (TB)	yes	27	19	GSE28412 + GSE29439 + GSE29440	A CG2 strain was created from DH5α by knocking in vhb and knocking out ribB, BL21 transformed with plasmids for the production of rhIFN-β and xylanase, DH5α (wt and CG2) for GFP, samples taken for multiple specific growth rates before induction and 2, 4 and 6 hrs after induction, control: BL21 and DH5α wt, note: CG2 strain not mentioned at all in paper
Le Gac et al 2012	Evolution of gene expression during long term coexistence in a bacterial evolution experiment	E. coli B str. REL606	37°C	Davis minimal medium	no	39	39	GSE30639	2 strains (L and S) from population Ara-2 diverged from one another by generation 6,500 and then coexisted until at least generation 40,000, sampled four clones from each lineage from frozen samples obtained at three time points during the evolution experiment: generations 6,500 (6.5K), 17,000 (17K), and 40,000 (40K), ancestral strain sampled as well

### Sheet: A. thaliana
					growth	time	#		GEO
Study	short experiment description	ecotype	plant part	age	temperature	series	samples	# control samples	accession	remarks
Goda et al 2008	gene expression in response to plant hormones	Columbia	seedling	7 days	23°C	no	72	6	GSE39384	part of the samples mutants
"	gene expression in response to plant hormone inhibitors	Columbia	seedling	7 days	23°C	no	60	6	GSE39385	Several of the controls mentioned in the paper are not included in this dataset
Delker et al 2010	natural variation in transcriptional response to auxin	7 (incl. Col)	seedling	7 days	20°C	yes	83	21: 3/ecotype	GSE18975	samples taken 0, 0.5, 1 and 3h after induction, continuous illumination, control: 0h post induction
Nozue et al 2011	gene expression during hypocotyl growth	Columbia	seedling	4-6 days	20°C	yes	48	21	GSE21684	wildtype, arythmic circadian clock (CCA1-OX) and pif4pif5 mutants, grown under short-day conditions for 3 days and then transferred to short light/dark cycles and sampled in a time series after 120 to 4120 minutes
Hewezi et al 2012	gene expression regulated by miR396-GRF	Wassilewskija, Columbia	roots	14 days	23°C	no	15	6: 3/ecotype	GSE31593	also triple mutant grf1/grf2/grf3 and trangenic plants overexpressing rGRF1 and rGRF2, control: wild types
Reeves et al 2012	mutant analysis of gene expression in flowers	Columbia	stage 12 buds, stage 13 flowers	unknown	unknown	no	18	6: 3/stage	GSE32193	myb and arf mutants, control: wildtype
Ruckle et al 2012	impact of light and plastid signaling on the transcriptome	Columbia	seedling	7 days	21°C	yes	47	8	GSE24517	seedlings grown in presence or absence of lincomyn, after 6 days subjected to shift in fluence rate of light, seedlings collected after 0, 0.5, 1, 4 and 24 h, control: 0h without lincomyn
Xu et al 2012	gene expression during callus initiation	Columbia	root explants and aerial organ explants	10 days	22°C	yes	30	6: 3/plant part	GSE29543	samples 0, 12, 24, 48 and 96 hrs after transfer to callus inducing medium, control: 0h
Bargmann et al 2013	tissue specific gene expression in auxin response	Columbia	stele, pericycle, epidermis, columella, intact root	7 days	22°C	no	30	15: 3/plant part	GSE35580
Rugnone et al 2013	gene expression respons to light pulses given at the middle of the day and the middle of the night	Columbia	aerial rosette	15 days	22°C	no	12	6: 3/time point	GSE46761 GPL198 and GSE46621 (identical)	1hr light pulse given at middle of day or middle of night, controls without light pulse were kept in the dark for 1 hr

### Sheet: S. cerevisiae
			growth	growth	time	#	# control	GEO
Study	short experiment description	strain	temperature	medium	series	samples	samples	accession	remarks
Li and Klevecz 2006	effect of phenelzine on transcriptional oscillation	IFO0233	30°C	glucose medium	yes	48	11	GSE9302	samples were taken every 4 minutes after inoculation of phenelzine for 200 minutes, control: time series without phenelzine
Gibson et al 2008 a	transcriptional change during full-scale industrial brewing processes	CB11	20°C	wort (85% malt, 15% sugar adjunct)	yes	17	17	GSE9423	samples taken in a time series from a propagation vessel and a 4th generation fermentation cycle
Gibson et al 2008 b	transcription during brewery fermentation	CB11	unknown (same as above study?)	wort (85% malt, 15% sugar adjunct)	yes	14	14	GSE10205	samples taken in a time series during a fermentation cycle
Rossouw et al 2008, Rossouw and bauer 2009, Rossouw et al 2009, Rossouw et al 2010	transcription during fermation of wine yeast strains	VIN13, DV10, BM45, EC1118, 285	22°C	synthethic wine must MS300	yes	43	43	GSE11651	samples taken at days 2, 5 and 14 during exponential, early and late logarithmic growth phases respectively
Fendt et al 2010	transcription factors controlling metabolic pathways	FY4	30°C	minimal medium	no	23	12	GSE24057	wild type and gcr2, pho2, bas1, gcn4 deletions, control: wild type
Bester et al 2012	transcription in mss11 and flo8 mutants involved in regulation of cell-wall encoding proteins	Σ1278b, BY4742	30°C	minimal SCD medium	no	16 and 12	6: 4 Σ1278b, 2 BY4742 5: 4 Σ1278b, 1 BY4742	GSE17716 and GSE29371	wildtype strains and mss11 and flo8 deletion and overexpression mutants, reference strains transformed with empty vectors, control: wildtype
Chin et al 2012	transcriptional oscillation	CEN.PK 113-7D	30°C	fermentor medium	yes	81	81	GSE30053 (GSE30051 and GSE30052 contain subsets)	samples taken every 4 minutes from the 2 hr redox cycle population and every 5 minutes from the 4 hr redox cycle population
Simmons Kovacs et al 2012	individual contributions of a transcription factor network and cyclin-CDKs to the maintenance of cell-cycle oscillations	BF264-D	37°C	YEP medium	yes	48	15	GSE32974	mutant strain lacking CDK1 activity at 37+°C, samples taken during a 350min time series, control: wildtype time series
Bessonov et al 2013	testing the Interdependent Correlation Clustering (ICC) method to analyze relationships that exist among genes conditioned on the expression of NSF1 during wine fermentation in microarray data	M2	18°C	Riesling grape must	yes	14	7	GSE34117	wt and nsf1 mutant sampled after 24 hr and 20 and 85% glucose fermented, control: wt time series

### Sheet: C. elegans
			nematode		growth	time	#	# control	GEO
Study	short experiment description	strain	part	age	temperature	series	samples	samples	accession	remarks
Kirienko & Fay 2007	role of LIN35 in cell-proliferation of larvae	N2 wt, lin-35(n745)	whole larvae or embryo	L1, L4 and embryonic stage	20°C	no	18	9: 3/stage	GSE6547	control: N2 wt
Von Stetina et al 2007	gene expression in neurons	N2, SD1241, NC694	all cells or neurons	embryo and L2	20°C	no	24	14: 4 embryo 10 L2	GSE8004	mutants used to identify neuron cells, control: wildtype embryo and L2 all cells, L2 underwent non-specific control IP
Jans et al 2009	gene regulation by the dosage compensation complex (DCC, prevents over-expression of genes on the X chromosome)	N2 and DCC mutant strains	embryo	embryonic	unknown	no	26	12	GSE14640-GPL200 and GSE14649 (identical)	CONTROL SPOTS NOT INCLUDED IN GEO FILE, 2 dosage compensation mutants and a X0 mutant, each mutant and their control grown on a different medium, control: wildtypes
Grompone et al 2012	gene expression in worms fed on lactic acid bacteria	N2	whole worm	adult	20°C	yes	18	6: 3/feeding time	GSE42192	3 or 10 day feeding period on OP50 or lactobacillus strains, control: OP50 fed
Pietsch et al 2012	transcriptomes of nematodes exposed to quercetin and tannic acid	N2	whole worm	L4	20°C	no	24	6	GSE35354	different conc. Of quercetin or tannic acid in the growth medium, control: no querc. or TA
Macneil et al 2013	transcriptome of nematodes reared on E. coli or Comamonas	N2	whole worm	young adult and gravid adult	20°C	no	18	6: 3/stage	GSE43959	nematodes fed with 2 E. coli strains, a Comamonas strain and a mixture, control: fed on OP50
Sarkies et al 2013	gene expression upon viral (Orsay) infection	N2, JU1580, RDE-1	whole worm	mixed stage	20°C	no	20	7: 4 N2, 3 JU1580	GSE41058-GPL200	N2 wt relatively resistant to Orsay, the wild strain JU1580 is sensitive, rde-1 mutants of N2 are sensitive as well, control: uninfected N2 and JU1580
Uno et al 2013	transcriptomes of nematodes after fasting-stimulus	N2 wt, 3 mutants	whole worm	adult	unknown	yes	46	9	GSE27677	2 experiments: 1)N2 fed and fasting time series transcriptome analysis, 2) transcriptome analysis of N2 and 3 mutants after 2 days of fasting, control: N2 fed, all time points
Baugh et al 2005	Transcription profiling of time series of C.elegans mutants lacking or with extra C-blastomeres and wild type	N2, JJ532, JJ518	embryo	embryo	22°C	yes	123	34	GSE2180	4 genotypes: N2 wt, pie-1 and pie-1;pal-1 mutants of JJ532 and mex-3;skn-1 mutant of JJ518, pal-1 and skn-1 mutants created with RNAi, sampled from 0-186 minutes after the 4-cell embryo stage, control: wildtype time series
Yanai et al 2008	transcription of RNAi knock down of 13 transcription factors early in the C lineage of C.elegans mex-3 (zu155) mutant worms	JJ518	embryo	embryo	22°C ?	no	74	6	GSE9665	fed with 12 different RNAi's, control: no RNAi

### Sheet: M. musculus
					time	#	# control	GEO
Study	short experiment description	strain	mouse tissue	age	series	samples	samples	accession	remarks
Finkielstain et al 2009	gene expression in multiple tissues during somatic growth in early postnatal life	C57BL/6	kidney, liver, heart, lung	1, 4, 8 weeks	no	40	40	GSE38754	male mice, castrated at 3 weeks
Henrichsen et al 2009	effect of copy number variation on transcriptomes	7BL/6J, 129S2, DBA2/J, AKR/J, A/J, C3HeB/FeJ	lung, kidney, brain, heart, testis, liver	11-14 weeks	no	108	108	GSE10744	inbred lines, male mice
Schmelzer et al 2010	genome-wide transcript profiling in liver, heart, brain and kidney of senescensce accelerated mice prone 1 (SAMP1) mice supplemented with the reduced (Q10H2) or oxidized form of Coenzyme Q10 (Q10)	SAMP1	brain, heart, kidney, liver	6 or 14 months	no	72	24	GSE15129	female mice, control: no coenzyme supplemented
Chaignat et al 2011	effect of copy number variation on transcriptomes	129S2, C57BL/6J, DBA/2J	brain, liver	embryonic stage E14.5, 1 day post-natal, 7days, 11-14 weeks	yes	72	72	GSE16675	male mice
Stevens et al 2011 and Vartanian et al 2011	gene expression in mice preconditioned with lipopolysaccharides (LPS) or oligodeoxynucleotide (CpG) after an induced stroke	C57Bl/6J	brain, blood	8-12 weeks	yes	224	60	GSE32529	male mice received either preconditioning alone, preconditioning plus ischemic challenge (45 min MCAO) or ischemic challenge alone. Preconditioning included: LPS, CpG, saline, brief ischemia (MCAO, 12 min) or sham surgery, blood and tissue collection at 3, 24 and 72 hr post preconditioning or MCAO. Blood and tissue were also collected from 6 unhandled mice. control: saline or sham surgery precond…
Taher et al 2011	gene expression during early limb development	FVB	whole embryo, forelimb, hindlimb	embryo stage 9.5-13.5	yes	51	51	GSE30138
Thorrez et al 2011	tissue-specific repression of house-keeping genes	C57BL6	23 tissues	10-12 weeks	no	73	73	GSE24207	NO CONTROL SPOTS IN GEO FILE, diaphragm, liver, gastrocnemius muscle, brain, heart, adrenal gland, eye, small intestine, thymus, epidydimal adipose tissue, pituitary gland, kidney, parotid gland, spleen, lung, bone marrow, testis and seminal vesicles (males), ovary and placenta (females), pancreatic islets and acini (male and female), insulinoma cells (cell line MIN6)
Seita et al 2012	gene expression map of mouse hematopoiesis	C57BL/6	bone marrow, spleen, thymus, thymocyte	2-3 months	no	101	101	GSE34723	male mice, multiple hematopoiesis populations per tissue
Xue et al 2013	Expression data for mouse embryogenesis from oocyte to newborn	C57BL/6J	dechorionated embryo	unfertilized egg to newborn	yes	36	36	GSE39897	NO CONTROLS SPOTS IN GEO FILE
