## Supplementary table S2 for "Conserved codon adaptation in highly expressed genes is associated with higher regularity in mRNA secondary structures"

### Sheet: Sheet 1
Triplet	Measure	A. thaliana	C. elegans	E. coli	M. musculus	S. cerevisiae
TAA (*)	ΔRSCF-PA	0.12 NS	0.95 *	0.46 *	0.49 NS	0.74 *
TAG (*)	ΔRSCF-PA	0.37 NS	-0.19 NS	-2.83 *	-0.44 NS	-0.95 *
TGA (*)	ΔRSCF-PA	-0.26 *	-2.71 *	-1.42 *	-0.1 NS	-1.45 *
GCA (A)	ΔRSCF-PA	-0.33 *	-1.46 *	0.06 NS	-0.06 NS	-1.8 *
GCC (A)	ΔRSCF-PA	0.19 *	1.19 *	-0.72 *	-0.02 NS	0.48 *
GCG (A)	ΔRSCF-PA	-0.48 *	-1.11 *	-0.4 *	-0.18 NS	-2.46 *
GCT (A)	ΔRSCF-PA	0.26 *	0.32 *	1.15 *	0.14 *	0.76 *
TGC (C)	ΔRSCF-PA	0.23 *	0.69 *	0.22 NS	-0.16 *	-1.45 *
TGT (C)	ΔRSCF-PA	-0.18 *	-0.87 *	-0.3 NS	0.18 *	0.5 *
GAC (D)	ΔRSCF-PA	0.19 *	0.68 *	0.44 *	-0.19 *	0.42 *
GAT (D)	ΔRSCF-PA	-0.11 *	-0.47 *	-0.32 *	0.24 *	-0.33 *
GAA (E)	ΔRSCF-PA	-0.21 *	-0.6 *	0.09 *	0.12 *	0.34 *
GAG (E)	ΔRSCF-PA	0.19 *	0.69 *	-0.23 *	-0.08 *	-1.46 *
TTC (F)	ΔRSCF-PA	0.27 *	0.81 *	0.94 *	-0.17 *	0.88 *
TTT (F)	ΔRSCF-PA	-0.31 *	-1.5 *	-0.94 *	0.22 *	-1.03 *
GGA (G)	ΔRSCF-PA	-0.01 NS	0.57 *	-2.28 *	0.17 *	-2.71 *
GGC (G)	ΔRSCF-PA	-0.23 *	-0.99 *	0.16 *	-0.04 NS	-1.04 *
GGG (G)	ΔRSCF-PA	-0.39 *	-2.03 *	-1.81 *	-0.31 *	-2.41 *
GGT (G)	ΔRSCF-PA	0.25 *	-0.9 *	0.79 *	0.24 *	1.1 *
CAC (H)	ΔRSCF-PA	0.28 *	0.54 *	0.78 *	-0.13 *	0.78 *
CAT (H)	ΔRSCF-PA	-0.23 *	-0.45 *	-0.87 *	0.21 *	-0.69 *
ATA (I)	ΔRSCF-PA	-0.78 *	-3.25 *	-3.1 *	-0.49 *	-3.17 *
ATC (I)	ΔRSCF-PA	0.34 *	1.03 *	0.73 *	-0.14 *	1.01 *
ATT (I)	ΔRSCF-PA	0.03 NS	-0.42 *	-0.5 *	0.44 *	0.1 *
AAA (K)	ΔRSCF-PA	-0.37 *	-1.1 *	0.08 *	0.06 NS	-1.04 *
AAG (K)	ΔRSCF-PA	0.31 *	0.97 *	-0.24 *	-0.03 NS	0.86 *
CTA (L)	ΔRSCF-PA	-0.34 *	-2.2 *	-2.3 *	0.03 NS	-0.65 *
CTC (L)	ΔRSCF-PA	0.34 *	1.15 *	-1.02 *	-0.2 *	-3.08 *
CTG (L)	ΔRSCF-PA	0.11 NS	-0.61 *	0.9 *	-0.05 NS	-2.09 *
CTT (L)	ΔRSCF-PA	0.16 *	0.67 *	-0.75 *	0.21 *	-1.7 *
TTA (L)	ΔRSCF-PA	-0.94 *	-3.19 *	-1.88 *	0.15 NS	-0.28 *
TTG (L)	ΔRSCF-PA	0.09 *	-0.34 *	-1.15 *	0.17 *	1.32 *
ATG (M)	ΔRSCF-PA	0 NS	0 NS	0 NS	0 NS	0 NS
AAC (N)	ΔRSCF-PA	0.22 *	0.83 *	0.7 *	-0.11 *	0.8 *
AAT (N)	ΔRSCF-PA	-0.28 *	-0.85 *	-1.18 *	0.16 *	-1.13 *
CCA (P)	ΔRSCF-PA	0.02 NS	0.73 *	-0.51 *	0.02 NS	0.99 *
CCC (P)	ΔRSCF-PA	0.39 *	-1 *	-1.94 *	-0.13 *	-2.33 *
CCG (P)	ΔRSCF-PA	-0.44 *	-1.04 *	0.67 *	-0.06 NS	-2.84 *
CCT (P)	ΔRSCF-PA	0.08 NS	-2.24 *	-0.78 *	0.14 *	-0.83 *
CAA (Q)	ΔRSCF-PA	-0.36 *	0.03 NS	-0.77 *	-0.12 NS	0.49 *
CAG (Q)	ΔRSCF-PA	0.42 *	-0.06 NS	0.39 *	0.04 NS	-2.13 *
AGA (R)	ΔRSCF-PA	-0.19 *	-0.57 *	-3.41 *	0.05 NS	0.82 *
AGG (R)	ΔRSCF-PA	0.26 *	-2.81 *	-3.75 *	-0.29 *	-2.04 *
CGA (R)	ΔRSCF-PA	-0.61 *	-1.49 *	-3.38 *	0.31 *	-4.99 *
CGC (R)	ΔRSCF-PA	0.2 NS	1.39 *	0.06 NS	-0.12 NS	-2.66 *
CGG (R)	ΔRSCF-PA	-0.7 *	-2.5 *	-3.13 *	0.02 NS	-5.45 *
CGT (R)	ΔRSCF-PA	0.59 *	1.4 *	0.97 *	0.35 *	0.52 *
AGC (S)	ΔRSCF-PA	0.15 *	0.07 NS	-0.02 NS	-0.27 *	-1.66 *
AGT (S)	ΔRSCF-PA	-0.25 *	-1.68 *	-1.45 *	0.01 NS	-1.48 *
TCA (S)	ΔRSCF-PA	-0.21 *	-0.68 *	-1.35 *	0.07 NS	-1.54 *
TCC (S)	ΔRSCF-PA	0.36 *	1.06 *	0.74 *	-0.01 NS	1.05 *
TCG (S)	ΔRSCF-PA	-0.22 *	-0.21 NS	-1.71 *	-0.14 NS	-1.74 *
TCT (S)	ΔRSCF-PA	0.1 *	0.53 *	1.51 *	0.34 *	0.97 *
ACA (T)	ΔRSCF-PA	-0.26 *	-1.17 *	-1.57 *	0.04 NS	-1.73 *
ACC (T)	ΔRSCF-PA	0.4 *	1.4 *	0.37 *	-0.01 NS	1.08 *
ACG (T)	ΔRSCF-PA	-0.65 *	-1.46 *	-1.32 *	-0.19 *	-2.59 *
ACT (T)	ΔRSCF-PA	0.22 *	0.07 NS	1.13 *	0.06 NS	0.59 *
GTA (V)	ΔRSCF-PA	-0.72 *	-1.92 *	0.76 *	0.12 NS	-2.29 *
GTC (V)	ΔRSCF-PA	0.27 *	1.14 *	-0.67 *	-0.14 *	1.06 *
GTG (V)	ΔRSCF-PA	-0.07 NS	-0.65 *	-0.7 *	-0.06 NS	-1.86 *
GTT (V)	ΔRSCF-PA	0.14 *	-0.07 NS	0.55 *	0.3 *	0.51 *
TGG (W)	ΔRSCF-PA	0 NS	0 NS	0 NS	0 NS	0 NS
TAC (Y)	ΔRSCF-PA	0.38 *	0.71 *	0.83 *	-0.11 *	0.76 *
TAT (Y)	ΔRSCF-PA	-0.47 *	-0.93 *	-0.81 *	0.17 *	-1.13 *
TAA (*)	ΔRSCF-PTR	0.13 NS	0.68 *	0.51 *	0.36 *	0.49 *
TAG (*)	ΔRSCF-PTR	0.13 NS	-0.39 *	-2.74 *	-0.13 NS	-0.59 *
TGA (*)	ΔRSCF-PTR	-0.17 *	-1.21 *	-1.23 *	-0.17 NS	-0.73 *
GCA (A)	ΔRSCF-PTR	-0.19 *	-0.67 *	0.12 NS	-0.02 NS	-1.27 *
GCC (A)	ΔRSCF-PTR	0.18 *	0.68 *	-0.58 *	-0.04 NS	0.39 *
GCG (A)	ΔRSCF-PTR	-0.39 *	-0.4 *	-0.3 *	-0.11 *	-1.58 *
GCT (A)	ΔRSCF-PTR	0.16 *	0.22 *	0.91 *	0.11 *	0.68 *
TGC (C)	ΔRSCF-PTR	0.17 *	0.35 *	0.17 NS	-0.12 *	-1.15 *
TGT (C)	ΔRSCF-PTR	-0.13 *	-0.35 *	-0.23 NS	0.14 *	0.47 *
GAC (D)	ΔRSCF-PTR	0.12 *	0.25 *	0.39 *	-0.16 *	0.35 *
GAT (D)	ΔRSCF-PTR	-0.06 *	-0.14 *	-0.27 *	0.2 *	-0.25 *
GAA (E)	ΔRSCF-PTR	-0.16 *	-0.28 *	0.13 *	0.11 *	0.33 *
GAG (E)	ΔRSCF-PTR	0.16 *	0.38 *	-0.33 *	-0.07 *	-1.08 *
TTC (F)	ΔRSCF-PTR	0.22 *	0.49 *	0.81 *	-0.13 *	0.65 *
TTT (F)	ΔRSCF-PTR	-0.25 *	-0.69 *	-0.77 *	0.17 *	-0.68 *
GGA (G)	ΔRSCF-PTR	0.02 NS	0.29 *	-1.95 *	0.12 *	-1.88 *
GGC (G)	ΔRSCF-PTR	-0.16 *	-0.24 *	0.22 *	0.01 NS	-0.86 *
GGG (G)	ΔRSCF-PTR	-0.34 *	-1.02 *	-1.58 *	-0.26 *	-1.65 *
GGT (G)	ΔRSCF-PTR	0.18 *	-0.37 *	0.66 *	0.13 *	1 *
CAC (H)	ΔRSCF-PTR	0.26 *	0.25 *	0.67 *	-0.09 *	0.57 *
CAT (H)	ΔRSCF-PTR	-0.2 *	-0.18 *	-0.7 *	0.14 *	-0.44 *
ATA (I)	ΔRSCF-PTR	-0.64 *	-1.95 *	-2.89 *	-0.29 *	-2.21 *
ATC (I)	ΔRSCF-PTR	0.26 *	0.59 *	0.66 *	-0.11 *	0.79 *
ATT (I)	ΔRSCF-PTR	0.06 *	-0.06 *	-0.4 *	0.29 *	0.21 *
AAA (K)	ΔRSCF-PTR	-0.31 *	-0.47 *	0.08 *	0 NS	-0.71 *
AAG (K)	ΔRSCF-PTR	0.27 *	0.55 *	-0.25 *	0 NS	0.65 *
CTA (L)	ΔRSCF-PTR	-0.26 *	-1 *	-2.06 *	0.04 NS	-0.43 *
CTC (L)	ΔRSCF-PTR	0.3 *	0.77 *	-0.67 *	-0.24 *	-2.09 *
CTG (L)	ΔRSCF-PTR	0.07 NS	-0.18 *	0.76 *	-0.01 NS	-1.46 *
CTT (L)	ΔRSCF-PTR	0.14 *	0.38 *	-0.67 *	0.14 *	-1.19 *
TTA (L)	ΔRSCF-PTR	-0.74 *	-1.64 *	-1.54 *	0.13 *	-0.1 *
TTG (L)	ΔRSCF-PTR	0.05 NS	-0.14 *	-0.91 *	0.14 *	1.06 *
ATG (M)	ΔRSCF-PTR	0 NS	0 NS	0 NS	0 NS	0 NS
AAC (N)	ΔRSCF-PTR	0.17 *	0.43 *	0.62 *	-0.07 *	0.69 *
AAT (N)	ΔRSCF-PTR	-0.19 *	-0.33 *	-0.97 *	0.1 *	-0.81 *
CCA (P)	ΔRSCF-PTR	0.08 *	0.41 *	-0.27 *	0.02 NS	0.76 *
CCC (P)	ΔRSCF-PTR	0.3 *	-0.61 *	-1.87 *	-0.09 *	-1.41 *
CCG (P)	ΔRSCF-PTR	-0.44 *	-0.23 *	0.54 *	-0.11 NS	-2.07 *
CCT (P)	ΔRSCF-PTR	0.05 NS	-0.95 *	-0.49 *	0.12 *	-0.36 *
CAA (Q)	ΔRSCF-PTR	-0.27 *	-0.05 *	-0.66 *	-0.1 *	0.43 *
CAG (Q)	ΔRSCF-PTR	0.31 *	0.1 *	0.33 *	0.03 *	-1.46 *
AGA (R)	ΔRSCF-PTR	-0.23 *	-0.33 *	-3.24 *	-0.04 NS	0.69 *
AGG (R)	ΔRSCF-PTR	0.22 *	-1.44 *	-2.92 *	-0.26 *	-1.46 *
CGA (R)	ΔRSCF-PTR	-0.41 *	-0.6 *	-2.52 *	0.32 *	-3.52 *
CGC (R)	ΔRSCF-PTR	0.29 *	0.84 *	0 NS	-0.06 NS	-1.67 *
CGG (R)	ΔRSCF-PTR	-0.62 *	-0.72 *	-2.51 *	0.02 NS	-3.58 *
CGT (R)	ΔRSCF-PTR	0.57 *	0.94 *	0.85 *	0.33 *	0.6 *
AGC (S)	ΔRSCF-PTR	0.15 *	0.14 *	-0.02 NS	-0.2 *	-1.14 *
AGT (S)	ΔRSCF-PTR	-0.16 *	-0.61 *	-1.32 *	-0.01 NS	-1.08 *
TCA (S)	ΔRSCF-PTR	-0.18 *	-0.37 *	-1.09 *	0.01 NS	-0.99 *
TCC (S)	ΔRSCF-PTR	0.27 *	0.46 *	0.72 *	0 NS	0.94 *
TCG (S)	ΔRSCF-PTR	-0.29 *	0.24 *	-1.23 *	-0.05 NS	-1.22 *
TCT (S)	ΔRSCF-PTR	0.11 *	0.18 *	1.31 *	0.25 *	0.8 *
ACA (T)	ΔRSCF-PTR	-0.2 *	-0.43 *	-1.33 *	0.04 NS	-1.14 *
ACC (T)	ΔRSCF-PTR	0.31 *	0.74 *	0.3 *	0 NS	0.81 *
ACG (T)	ΔRSCF-PTR	-0.49 *	-0.32 *	-0.97 *	-0.16 *	-1.64 *
ACT (T)	ΔRSCF-PTR	0.16 *	0.02 NS	1 *	0.04 NS	0.5 *
GTA (V)	ΔRSCF-PTR	-0.52 *	-0.84 *	0.62 *	0.08 NS	-1.61 *
GTC (V)	ΔRSCF-PTR	0.24 *	0.67 *	-0.6 *	-0.16 *	0.73 *
GTG (V)	ΔRSCF-PTR	-0.03 NS	-0.2 *	-0.51 *	-0.03 NS	-1.08 *
GTT (V)	ΔRSCF-PTR	0.06 *	-0.05 *	0.52 *	0.26 *	0.46 *
TGG (W)	ΔRSCF-PTR	0 NS	0 NS	0 NS	0 NS	0 NS
TAC (Y)	ΔRSCF-PTR	0.31 *	0.38 *	0.66 *	-0.09 *	0.61 *
TAT (Y)	ΔRSCF-PTR	-0.37 *	-0.38 *	-0.64 *	0.13 *	-0.76 *
TAA (*)	ΔRSCF-TA	0.56 *	0.81 *	0.26 NS	0.09 NS	0.97 *
TAG (*)	ΔRSCF-TA	-0.03 NS	-0.47 *	0.02 NS	-0.07 NS	-1.46 *
TGA (*)	ΔRSCF-TA	-0.36 *	-1.68 *	-0.78 *	-0.03 NS	-1.49 *
GCA (A)	ΔRSCF-TA	-0.35 *	-1.33 *	-0.1 NS	-0.15 *	-2.2 *
GCC (A)	ΔRSCF-TA	0.08 NS	1.31 *	-0.46 *	0.03 NS	0.41 *
GCG (A)	ΔRSCF-TA	-0.55 *	-1.11 *	0.09 NS	0.42 *	-3.03 *
GCT (A)	ΔRSCF-TA	0.36 *	0.34 *	0.45 *	-0.03 NS	0.98 *
TGC (C)	ΔRSCF-TA	0.19 *	0.71 *	0.38 NS	-0.06 NS	-1.8 *
TGT (C)	ΔRSCF-TA	-0.15 *	-0.86 *	-0.41 *	0.06 NS	0.56 *
GAC (D)	ΔRSCF-TA	0.25 *	0.55 *	0.7 *	-0.03 NS	0.5 *
GAT (D)	ΔRSCF-TA	-0.14 *	-0.34 *	-0.44 *	0.03 NS	-0.41 *
GAA (E)	ΔRSCF-TA	-0.26 *	-0.66 *	0.13 *	-0.12 *	0.42 *
GAG (E)	ΔRSCF-TA	0.25 *	0.86 *	-0.31 *	0.1 *	-1.71 *
TTC (F)	ΔRSCF-TA	0.26 *	1.04 *	0.75 *	-0.01 NS	0.96 *
TTT (F)	ΔRSCF-TA	-0.31 *	-1.65 *	-0.72 *	0.01 NS	-1.12 *
GGA (G)	ΔRSCF-TA	-0.06 NS	0.48 *	-1.09 *	-0.16 *	-3.06 *
GGC (G)	ΔRSCF-TA	-0.32 *	-0.82 *	0.15 NS	0.16 *	-1.51 *
GGG (G)	ΔRSCF-TA	-0.36 *	-1.88 *	-1.16 *	-0.1 *	-2.82 *
GGT (G)	ΔRSCF-TA	0.33 *	-0.55 *	0.39 *	0.08 *	1.39 *
CAC (H)	ΔRSCF-TA	0.2 *	0.76 *	0.89 *	0.05 NS	0.67 *
CAT (H)	ΔRSCF-TA	-0.16 *	-0.65 *	-0.75 *	-0.06 NS	-0.7 *
ATA (I)	ΔRSCF-TA	-0.74 *	-2.98 *	-2.39 *	-0.38 *	-3.39 *
ATC (I)	ΔRSCF-TA	0.3 *	1.37 *	0.67 *	0.04 NS	1.07 *
ATT (I)	ΔRSCF-TA	0.04 NS	-0.5 *	-0.35 *	0.13 *	0.11 NS
AAA (K)	ΔRSCF-TA	-0.34 *	-1.16 *	-0.1 *	-0.18 *	-1.31 *
AAG (K)	ΔRSCF-TA	0.28 *	1.12 *	0.35 *	0.12 *	0.98 *
CTA (L)	ΔRSCF-TA	-0.46 *	-1.95 *	-1.28 *	-0.21 *	-0.7 *
CTC (L)	ΔRSCF-TA	0.28 *	1.57 *	-0.33 *	-0.04 NS	-3.28 *
CTG (L)	ΔRSCF-TA	0.52 *	-0.53 *	0.76 *	0.11 *	-2.19 *
CTT (L)	ΔRSCF-TA	0.1 NS	0.55 *	-0.88 *	-0.03 NS	-2.11 *
TTA (L)	ΔRSCF-TA	-0.78 *	-2.81 *	-1.61 *	-0.1 *	-0.1 NS
TTG (L)	ΔRSCF-TA	0.01 NS	-0.38 *	-0.68 *	0 NS	1.37 *
ATG (M)	ΔRSCF-TA	0 NS	0 NS	0 NS	0 NS	0 NS
AAC (N)	ΔRSCF-TA	0.25 *	0.85 *	0.46 *	0.05 *	0.91 *
AAT (N)	ΔRSCF-TA	-0.3 *	-0.82 *	-0.78 *	-0.06 *	-1.38 *
CCA (P)	ΔRSCF-TA	-0.01 NS	0.66 *	-0.49 *	-0.17 *	1.04 *
CCC (P)	ΔRSCF-TA	0.07 NS	-1.31 *	-1.75 *	0.01 NS	-2.21 *
CCG (P)	ΔRSCF-TA	-0.35 *	-0.73 *	0.62 *	0.46 *	-3.52 *
CCT (P)	ΔRSCF-TA	0.15 *	-1.56 *	-0.38 NS	0.01 NS	-0.82 *
CAA (Q)	ΔRSCF-TA	-0.47 *	-0.1 *	-0.53 *	-0.47 *	0.53 *
CAG (Q)	ΔRSCF-TA	0.58 *	0.21 *	0.25 *	0.19 *	-2.57 *
AGA (R)	ΔRSCF-TA	-0.07 NS	-0.49 *	-2.72 *	-0.41 *	1 *
AGG (R)	ΔRSCF-TA	0.16 *	-2.23 *	-2.97 *	-0.3 *	-2.32 *
CGA (R)	ΔRSCF-TA	-0.4 *	-1.26 *	-1.49 *	0.29 *	-4.47 *
CGC (R)	ΔRSCF-TA	-0.17 NS	1.67 *	0.03 NS	0.29 *	-2.49 *
CGG (R)	ΔRSCF-TA	-0.48 *	-1.78 *	-1.73 *	0.39 *	-5.46 *
CGT (R)	ΔRSCF-TA	0.36 *	1.38 *	0.65 *	0.31 *	0.38 *
AGC (S)	ΔRSCF-TA	0.02 NS	0.1 NS	0.06 NS	0 NS	-1.8 *
AGT (S)	ΔRSCF-TA	-0.2 *	-1.19 *	-0.88 *	-0.07 *	-2 *
TCA (S)	ΔRSCF-TA	-0.21 *	-0.81 *	-0.87 *	-0.28 *	-1.41 *
TCC (S)	ΔRSCF-TA	0.28 *	1.18 *	0.37 NS	0.1 *	1.2 *
TCG (S)	ΔRSCF-TA	-0.39 *	0.38 *	-0.69 *	0.45 *	-2.24 *
TCT (S)	ΔRSCF-TA	0.25 *	0.16 *	0.9 *	0.03 NS	1.05 *
ACA (T)	ΔRSCF-TA	-0.26 *	-1.06 *	-1.39 *	-0.05 NS	-1.98 *
ACC (T)	ΔRSCF-TA	0.35 *	1.51 *	0.32 *	0.03 NS	0.93 *
ACG (T)	ΔRSCF-TA	-0.7 *	-0.81 *	-0.38 *	0.19 *	-2.81 *
ACT (T)	ΔRSCF-TA	0.27 *	-0.02 NS	0.54 *	-0.04 NS	0.7 *
GTA (V)	ΔRSCF-TA	-0.83 *	-1.49 *	0.28 NS	-0.15 *	-2.41 *
GTC (V)	ΔRSCF-TA	0.28 *	1.3 *	-0.47 *	-0.17 *	1.03 *
GTG (V)	ΔRSCF-TA	-0.07 NS	-0.64 *	-0.21 *	0.08 *	-1.92 *
GTT (V)	ΔRSCF-TA	0.17 *	-0.12 *	0.31 *	0.11 *	0.53 *
TGG (W)	ΔRSCF-TA	0 NS	0 NS	0 NS	0 NS	0 NS
TAC (Y)	ΔRSCF-TA	0.38 *	0.84 *	0.45 *	0.01 NS	0.79 *
TAT (Y)	ΔRSCF-TA	-0.44 *	-0.89 *	-0.45 *	-0.01 NS	-1.32 *
