## Supplementary table S3 for "Conserved codon adaptation in highly expressed genes is associated with higher regularity in mRNA secondary structures"

### Sheet: Sheet 1
Property_plotname	Measure	A. thaliana	C. elegans	E. coli	M. musculus	S. cerevisiae
Bound nt. (n/nt)	Protein Abundance	0.01 NS	-0.01 NS	-0.01 NS	-0.03 NS	0.1 *
Free energy (kcal/mol/nt)	Protein Abundance	0.07 NS	0.16 *	-0.03 NS	-0.13 *	0.21 *
Gene length (nt)	Protein Abundance	-0.45 *	-0.71 NS	-0.37 *	-0.72 NS	0.09 NS
Maximum loop size (nt)	Protein Abundance	-0.25 *	-0.49 *	-0.23 *	-0.18 *	-0.26 *
Maximum stem size (nt)	Protein Abundance	-0.12 NS	-0.34 NS	-0.25 *	-0.2 NS	0.1 NS
Mean loop size (nt)	Protein Abundance	-0.07 *	-0.13 *	-0.1 *	0.03 NS	-0.23 *
Mean stem size (nt)	Protein Abundance	-0.03 NS	-0.14 *	-0.11 *	-0.06 NS	0 NS
Sigma loop size (nt)	Protein Abundance	-0.13 *	-0.24 *	-0.16 *	0 NS	-0.33 *
Sigma stem size (nt)	Protein Abundance	-0.04 NS	-0.17 *	-0.2 *	-0.06 NS	0.03 NS
Transitions (n/nt)	Protein Abundance	0.05 *	0.14 *	0.11 *	0.03 NS	0.09 *
Unbound nt. (n/nt)	Protein Abundance	-0.02 NS	0.01 NS	0.01 NS	0.06 NS	-0.14 *
Bound nt. (n/nt)	Protein per transcript ratio	0.01 NS	0 NS	-0.02 NS	-0.02 NS	0.04 NS
Free energy (kcal/mol/nt)	Protein per transcript ratio	0.05 NS	0.11 NS	-0.02 NS	-0.09 *	0.1 NS
Gene length (nt)	Protein per transcript ratio	-0.22 NS	-0.33 NS	-0.17 NS	-0.6 NS	0.05 *
Maximum loop size (nt)	Protein per transcript ratio	-0.17 *	-0.24 NS	-0.18 *	-0.13 NS	-0.12 *
Maximum stem size (nt)	Protein per transcript ratio	-0.08 NS	-0.16 NS	-0.17 NS	-0.16 NS	0.04 NS
Mean loop size (nt)	Protein per transcript ratio	-0.06 *	-0.08 *	-0.05 *	0.01 NS	-0.11 NS
Mean stem size (nt)	Protein per transcript ratio	-0.03 NS	-0.08 NS	-0.09 *	-0.04 NS	0 NS
Sigma loop size (nt)	Protein per transcript ratio	-0.1 *	-0.13 *	-0.11 *	0 NS	-0.16 *
Sigma stem size (nt)	Protein per transcript ratio	-0.03 NS	-0.08 NS	-0.15 *	-0.05 NS	0 NS
Transitions (n/nt)	Protein per transcript ratio	0.04 *	0.08 *	0.08 *	0.03 NS	0.05 *
Unbound nt. (n/nt)	Protein per transcript ratio	-0.01 NS	0 NS	0.03 NS	0.03 NS	-0.07 NS
Bound nt. (n/nt)	Transcript Abundance	0.05 *	0.01 *	0.03 *	0.01 *	0.12 *
Free energy (kcal/mol/nt)	Transcript Abundance	0.16 *	0.31 *	0.1 *	0.04 *	0.25 *
Gene length (nt)	Transcript Abundance	0 *	-0.26 NS	-0.19 NS	-0.3 NS	0.28 NS
Maximum loop size (nt)	Transcript Abundance	-0.11 NS	-0.31 *	-0.25 *	-0.15 NS	-0.34 *
Maximum stem size (nt)	Transcript Abundance	0.05 NS	-0.17 NS	-0.05 NS	-0.06 NS	0.11 NS
Mean loop size (nt)	Transcript Abundance	-0.1 *	-0.18 *	-0.12 *	-0.06 *	-0.33 *
Mean stem size (nt)	Transcript Abundance	0.02 NS	-0.15 *	-0.04 NS	-0.03 NS	-0.01 NS
Sigma loop size (nt)	Transcript Abundance	-0.12 *	-0.26 *	-0.17 *	-0.08 *	-0.48 *
Sigma stem size (nt)	Transcript Abundance	0.04 NS	-0.15 NS	-0.03 NS	-0.02 NS	0.03 NS
Transitions (n/nt)	Transcript Abundance	0.03 *	0.16 *	0.07 *	0.04 NS	0.13 *
Unbound nt. (n/nt)	Transcript Abundance	-0.07 *	-0.01 NS	-0.05 *	-0.01 *	-0.17 *
