## Supplementary table S4 for "Conserved codon adaptation in highly expressed genes is associated with higher regularity in mRNA secondary structures"

### Sheet: Sheet 1
Species	RSCF	*	A	C	D	E	F	G	H	I	K	L	M	N	P	Q	R	S	T	V	W	Y
A. thaliana	ΔRSCF-PA	TAG	GCT	TGC	GAC	GAG	TTC	GGT	CAC	ATC	AAG	CTC	ATG	AAC	CCC	CAG	CGT	TCC	ACC	GTC	TGG	TAC
A. thaliana	ΔRSCF-PTR	TAA/TAG	GCC	TGC	GAC	GAG	TTC	GGT	CAC	ATC	AAG	CTC	ATG	AAC	CCC	CAG	CGT	TCC	ACC	GTC	TGG	TAC
A. thaliana	ΔRSCF-TA	TAA	GCT	TGC	GAC	GAG	TTC	GGT	CAC	ATC	AAG	CTG	ATG	AAC	CCT	CAG	CGT	TCC	ACC	GTC	TGG	TAC
C. elegans	ΔRSCF-PA	TAA	GCC	TGC	GAC	GAG	TTC	GGA	CAC	ATC	AAG	CTC	ATG	AAC	CCA	CAA	CGT	TCC	ACC	GTC	TGG	TAC
C. elegans	ΔRSCF-PTR	TAA	GCC	TGC	GAC	GAG	TTC	GGA	CAC	ATC	AAG	CTC	ATG	AAC	CCA	CAG	CGT	TCC	ACC	GTC	TGG	TAC
C. elegans	ΔRSCF-TA	TAA	GCC	TGC	GAC	GAG	TTC	GGA	CAC	ATC	AAG	CTC	ATG	AAC	CCA	CAG	CGC	TCC	ACC	GTC	TGG	TAC
E. coli	ΔRSCF-PA	TAA	GCT	TGC	GAC	GAA	TTC	GGT	CAC	ATC	AAA	CTG	ATG	AAC	CCG	CAG	CGT	TCT	ACT	GTA	TGG	TAC
E. coli	ΔRSCF-PTR	TAA	GCT	TGC	GAC	GAA	TTC	GGT	CAC	ATC	AAA	CTG	ATG	AAC	CCG	CAG	CGT	TCT	ACT	GTA	TGG	TAC
E. coli	ΔRSCF-TA	TAA	GCT	TGC	GAC	GAA	TTC	GGT	CAC	ATC	AAG	CTG	ATG	AAC	CCG	CAG	CGT	TCT	ACT	GTT	TGG	TAC
M. musculus	ΔRSCF-PA	TAA	GCT	TGT	GAT	GAA	TTT	GGT	CAT	ATT	AAA	CTT	ATG	AAT	CCT	CAG	CGT	TCT	ACT	GTT	TGG	TAT
M. musculus	ΔRSCF-PTR	TAA	GCT	TGT	GAT	GAA	TTT	GGT	CAT	ATT	AAA/AAG	CTT/TTG	ATG	AAT	CCT	CAG	CGT	TCT	ACA/ACT	GTT	TGG	TAT
M. musculus	ΔRSCF-TA	TAA	GCG	TGT	GAT	GAG	TTT	GGC	CAC	ATT	AAG	CTG	ATG	AAC	CCG	CAG	CGG	TCG	ACG	GTT	TGG	TAC
S. cerevisiae	ΔRSCF-PA	TAA	GCT	TGT	GAC	GAA	TTC	GGT	CAC	ATC	AAG	TTG	ATG	AAC	CCA	CAA	AGA	TCC	ACC	GTC	TGG	TAC
S. cerevisiae	ΔRSCF-PTR	TAA	GCT	TGT	GAC	GAA	TTC	GGT	CAC	ATC	AAG	TTG	ATG	AAC	CCA	CAA	AGA	TCC	ACC	GTC	TGG	TAC
S. cerevisiae	ΔRSCF-TA	TAA	GCT	TGT	GAC	GAA	TTC	GGT	CAC	ATC	AAG	TTG	ATG	AAC	CCA	CAA	AGA	TCC	ACC	GTC	TGG	TAC
