## Supplementary table S5 for "Conserved codon adaptation in highly expressed genes is associated with higher regularity in mRNA secondary structures"

### Sheet: Sheet 1
species	Structural_feature	Recoded-PA	Recoded-PTR	Recoded-TA
A. thaliana	Bound nt. (n/nt)	-0.03 *	0.08 *	0.08 *
A. thaliana	Free energy (kcal/mol/nt)	0.75 *	0.86 *	0.86 *
A. thaliana	Gene length (nt)	0 *	0 *	0 *
A. thaliana	Maximum loop size (nt)	-0.28 *	-0.64 *	-0.64 *
A. thaliana	Maximum stem size (nt)	-0.1 *	0.01 NS	0.01 NS
A. thaliana	Mean loop size (nt)	-0.11 *	-0.33 *	-0.33 *
A. thaliana	Mean stem size (nt)	-0.19 *	-0.12 *	-0.12 *
A. thaliana	Sigma loop size (nt)	-0.28 *	-0.57 *	-0.57 *
A. thaliana	Sigma stem size (nt)	-0.11 *	0 NS	0 NS
A. thaliana	Transitions (n/nt)	0.16 *	0.2 *	0.2 *
A. thaliana	Unbound nt. (n/nt)	0.04 *	-0.13 *	-0.13 *
C. elegans	Bound nt. (n/nt)	-0.09 *	-0.07 *	-0.07 *
C. elegans	Free energy (kcal/mol/nt)	0.7 *	0.79 *	0.79 *
C. elegans	Gene length (nt)	0 NS	0 NS	0 NS
C. elegans	Maximum loop size (nt)	-0.16 *	-0.29 *	-0.29 *
C. elegans	Maximum stem size (nt)	-0.18 *	-0.18 *	-0.18 *
C. elegans	Mean loop size (nt)	-0.05 *	-0.12 *	-0.12 *
C. elegans	Mean stem size (nt)	-0.26 *	-0.28 *	-0.28 *
C. elegans	Sigma loop size (nt)	-0.18 *	-0.29 *	-0.29 *
C. elegans	Sigma stem size (nt)	-0.19 *	-0.2 *	-0.2 *
C. elegans	Transitions (n/nt)	0.17 *	0.21 *	0.21 *
C. elegans	Unbound nt. (n/nt)	0.12 *	0.09 *	0.09 *
E. coli	Bound nt. (n/nt)	0.06 *	0.09 *	0.09 *
E. coli	Free energy (kcal/mol/nt)	0.48 *	0.54 *	0.54 *
E. coli	Gene length (nt)	0 NS	0 NS	0 NS
E. coli	Maximum loop size (nt)	-0.54 *	-0.68 *	-0.68 *
E. coli	Maximum stem size (nt)	0.05 *	0.08 *	0.08 *
E. coli	Mean loop size (nt)	-0.22 *	-0.31 *	-0.31 *
E. coli	Mean stem size (nt)	-0.06 *	-0.04 *	-0.04 *
E. coli	Sigma loop size (nt)	-0.43 *	-0.56 *	-0.56 *
E. coli	Sigma stem size (nt)	0.06 *	0.1 *	0.1 *
E. coli	Transitions (n/nt)	0.12 *	0.13 *	0.13 *
E. coli	Unbound nt. (n/nt)	-0.1 *	-0.17 *	-0.17 *
M. musculus	Bound nt. (n/nt)	-0.01 *	0.19 *	0.19 *
M. musculus	Free energy (kcal/mol/nt)	0.1 *	0.78 *	0.78 *
M. musculus	Gene length (nt)	0 NS	0 NS	0 NS
M. musculus	Maximum loop size (nt)	-0.39 *	-0.83 *	-0.83 *
M. musculus	Maximum stem size (nt)	0.02 *	0.36 *	0.36 *
M. musculus	Mean loop size (nt)	-0.07 *	-0.32 *	-0.32 *
M. musculus	Mean stem size (nt)	-0.1 *	0.25 *	0.25 *
M. musculus	Sigma loop size (nt)	-0.32 *	-0.62 *	-0.62 *
M. musculus	Sigma stem size (nt)	0.04 *	0.42 *	0.42 *
M. musculus	Transitions (n/nt)	0.08 *	-0.06 *	-0.06 *
M. musculus	Unbound nt. (n/nt)	0.02 *	-0.38 *	-0.38 *
S. cerevisiae	Bound nt. (n/nt)	0.09 *	0.09 *	0.09 *
S. cerevisiae	Free energy (kcal/mol/nt)	0.82 *	0.82 *	0.82 *
S. cerevisiae	Gene length (nt)	0 NS	0 NS	0 NS
S. cerevisiae	Maximum loop size (nt)	-0.67 *	-0.67 *	-0.67 *
S. cerevisiae	Maximum stem size (nt)	0.01 NS	0.01 NS	0.01 NS
S. cerevisiae	Mean loop size (nt)	-0.36 *	-0.36 *	-0.36 *
S. cerevisiae	Mean stem size (nt)	-0.14 *	-0.14 *	-0.14 *
S. cerevisiae	Sigma loop size (nt)	-0.64 *	-0.64 *	-0.64 *
S. cerevisiae	Sigma stem size (nt)	0 NS	0 NS	0 NS
S. cerevisiae	Transitions (n/nt)	0.23 *	0.23 *	0.23 *
S. cerevisiae	Unbound nt. (n/nt)	-0.13 *	-0.13 *	-0.13 *
